# *traceax*: a JAX-based framework for stochastic trace estimation

**DOI:** 10.1101/2025.07.14.662216

**Authors:** Abdullah Al Nahid, Linda Serafin, Nicholas Mancuso

## Abstract

In many applications, from statistical inference to machine learning, calculating the trace of a matrix is a fundamental operation, yet may be infeasible due to memory constraints. Stochastic trace estimation offers a practical solution by using randomized matrix-vector products to obtain accurate, unbiased estimates without constructing the full matrix in memory. Here, we present *traceax*, a Python framework for scalable trace estimation that leverages efficient linear operator representations of matrices while supporting automatic differentiation and hardware acceleration. *traceax* supports state-of-the-art trace estimators and through simulations we recapitulate results demonstrating their high accuracy while significantly reducing runtime and memory usage when compared with direct trace computation. As a proof of concept, we implemented a stochastic heritability estimator using traceax requiring only several lines of code. Overall, *traceax* provides a versatile tool for stochastic trace estimation that can be easily integrated into existing inferential pipelines.

*traceax* is freely available at: https://github.com/mancusolab/traceax
