## Supplementary Table for "*traceax*: a JAX-based framework for stochastic trace estimation"

### Sheet: Sheet1
seed	direct_memory (MiB)	xtrace_memory (MiB)	direct_runtime	xtrace_runtime	direct_h2	xtrace_h2
0	38467.7	19386.9	1435.31	36.8236	0.491001	0.490724
1	38477.8	19394.5	1435.86	36.8112	0.500071	0.501036
2	38478.3	19398.1	1418.36	42.2565	0.498152	0.499288
3	38451.7	19386.6	632.286	31.4619	0.503676	0.503909
4	38450.7	19371.9	624.955	27.9173	0.510635	0.511491
5	38455.2	19376	623.948	28.5154	0.499455	0.499544
6	38457.6	19379.5	628.977	30.7494	0.497292	0.498056
7	41722.5	19388.4	691.595	33.4424	0.492829	0.493795
8	38473.9	19393.2	1435.45	36.9388	0.506797	0.508278
9	38477.5	19398	1431.16	41.1749	0.500071	0.500946
